# Comparative Genomics Exploration of Shared lncRNA-coding genes in Human and All Annotated Plant Genomes: Potential Implications for Cancer Research

**DOI:** 10.1101/2023.10.25.563922

**Authors:** Ligia Mateiu

## Abstract

Since their discovery in 1990, lncRNAs have been heavily investigated. It is already known that the genomes of plants and animals express large numbers of lncRNAs. In humans, many lncRNA are considered essential players in cancer biology, mainly acting as gene expression regulators in processes like cell proliferation, apoptosis, migration, invasion and stemness. In plants, lncRNAs are involved in vegetative growths, reproduction and stress responses. Yet, in the entirety of the animal and plant kingdoms, the functions and mechanisms of action for the majority of lncRNAs remain largely undiscovered, as do their orthology relationships. The poor conservation of the DNA sequences encoding for these transcripts is hindering the identification of lncRNAs orthologs especially among very distant evolutionary species. In this short study, using an uncomplicated, but creative bioinformatic approach, I searched for sequence homologies between human DNA and 175 annotated plant genomes from NCBI. Using stringent filtering, I found 20 human lncRNA-encoding genes overlapping plant genomic features, including lncRNAs. Evenmore, 3 of these human lncRNA-encoding genes with a potential plant ortholog are reported in multiple databases for lncRNA involved in cancers. This study opens the road for investigating the tumorigenesis in a deep homology context of lncRNAs.
