## Supplementary Table 1 for "Comparative Genomics Exploration of Shared lncRNA-coding genes in Human and All Annotated Plant Genomes: Potential Implications for Cancer Research"

### Sheet: Sheet1
hg 38 lncRNA ID	ENSEMBL_link	hg38 lncRNA coordinates	Human Gene description	Gene name	Trancript_count	GEPIA	lncRNAfunc	Plant species	Plant lncRNA coordinates	plant lncRNA description	plant 10k-mer size overlap to human lncRNA	% Identity of paired human lncRNA-plant lncRNA	blast alignment length for paired human lncRNA-plant lncRNA	evalue for paired human lncRNA-plant lncRNA	Bitscore for paired human lncRNA-plant lncRNA
ENSG00000278996	http://www.ensembl.org/Homo_sapiens/Gene/Summary?db=core;g=ENSG00000278996	21:8197620-8227646:+	novel transcript		1	http://gepia.cancer-pku.cn/detail.php?gene=ENSG00000278996		Durio_zibethinus	NW_019168049.1:202073-206801:+	gene_id "LOC111284009"; db_xref "GeneID:111284009"; gene "LOC111284009"; gene_biotype "lncRNA";	3928	78.618	926	1.41e-168	584
								Gossypium_raimondii	NW_026291423.1:7676-17161:-	gene_id "LOC128038857"; db_xref "GeneID:128038857"; description "uncharacterized LOC128038857"; gene "LOC128038857"; gene_biotype "lncRNA";	7360	75.26	1536	0	630
								Lolium_perenne	NC_067246.1:103663810-103672348:+	gene_id "LOC127342232"; db_xref "GeneID:127342232"; description "uncharacterized LOC127342232"; gene "LOC127342232"; gene_biotype "lncRNA";	7947	80.603	1593	0	1175
								Lolium_perenne	NC_067246.1:103619371-103674255:+	gene_id "LOC127342233"; db_xref "GeneID:127342233"; description "uncharacterized LOC127342233"; gene "LOC127342233"; gene_biotype "lncRNA";	9854	80.603	1593	0	1175
ENSG00000280800	http://www.ensembl.org/Homo_sapiens/Gene/Summary?db=core;g=ENSG00000280800	21:8210384-8211306:-	novel transcript, similar to YY1 associated myogenesis RNA 1 YAM1		1	http://gepia.cancer-pku.cn/detail.php?gene=ENSG00000280800	https://ccsm.uth.edu/lncRNAfunc/gene_search_result.cgi?page=page&type=quick_search&quick_search=ENSG00000280800	Durio_zibethinus	NW_019168049.1:202073-206801:+	gene_id "LOC111284009"; db_xref "GeneID:111284009"; gene "LOC111284009"; gene_biotype "lncRNA";	3928	79.778	722	1.23e-145	503
								Gossypium_raimondii	NW_026291423.1:7676-17161:-	gene_id "LOC128038857"; db_xref "GeneID:128038857"; description "uncharacterized LOC128038857"; gene "LOC128038857"; gene_biotype "lncRNA";	7360	74.244	893	1.24e-88	315
ENSG00000281383	http://www.ensembl.org/Homo_sapiens/Gene/Summary?db=core;g=ENSG00000281383	21:8254592-8255514:-	novel transcript, similar to YY1 associated myogenesis RNA 1 YAM1		1	http://gepia.cancer-pku.cn/detail.php?gene=ENSG00000281383	https://ccsm.uth.edu/lncRNAfunc/gene_search_result.cgi?page=page&type=quick_search&quick_search=ENSG00000281383	Cucumis_melo	NC_066857.1:23791300-23797055:+	gene_id "LOC127148357"; db_xref "GeneID:127148357"; description "uncharacterized LOC127148357"; gene "LOC127148357"; gene_biotype "lncRNA";	2654
								Sesamum_indicum	NW_011628043.1:139887-153496:-	gene_id "LOC110013290"; db_xref "GeneID:110013290"; gene "LOC110013290"; gene_biotype "lncRNA";	6495	80.976	205	8.84e-42	159
								Sesamum_indicum	NW_011628043.1:153730-164250:-	gene_id "LOC110013291"; db_xref "GeneID:110013291"; gene "LOC110013291"; gene_biotype "lncRNA";	3271
								Tarenaya_hassleriana	NW_010967499.1:18217-46132:-	gene_id "LOC109117191"; db_xref "GeneID:109117191"; gene "LOC109117191"; gene_biotype "lncRNA";	10000	81.258	747	2.52e-169	584
ENSG00000283907	http://www.ensembl.org/Homo_sapiens/Gene/Summary?db=core;g=ENSG00000283907	19:35557928-35581960:+	novel transcript, antisense to ATP4A		2			Malus_sylvestris	NC_062272.1:43692102-43702583:+	gene_id "LOC126596446"; db_xref "GeneID:126596446"; description "uncharacterized LOC126596446"; gene "LOC126596446"; gene_biotype "lncRNA";	4382	89.844	128	3.87e-42	165
								Quercus_robur	NW_026088323.1:11044-51513:-	gene_id "LOC126710930"; db_xref "GeneID:126710930"; description "uncharacterized LOC126710930"; gene "LOC126710930"; gene_biotype "lncRNA";	8757	86.842	152	1.16e-42	169
								Tarenaya_hassleriana	NW_010965869.1:93499-96471:-	gene_id "LOC104816726"; db_xref "GeneID:104816726"; gene "LOC104816726"; gene_biotype "lncRNA";	2972
ENSG00000265401	http://www.ensembl.org/Homo_sapiens/Gene/Summary?db=core;g=ENSG00000265401	17:16382152-16382669:-	novel transcript		1	http://gepia.cancer-pku.cn/detail.php?gene=ENSG00000265401	https://ccsm.uth.edu/lncRNAfunc/gene_search_result.cgi?page=page&type=quick_search&quick_search=ENSG00000265401	Aegilops_tauschii_subsp._strangulata	NC_053036.2:518357730-518384352:-	gene_id "LOC120973666"; db_xref "GeneID:120973666"; gene "LOC120973666"; gene_biotype "lncRNA";	3551
								Lolium_perenne	NC_067250.1:37816086-37817322:+	gene_id "LOC127312235"; db_xref "GeneID:127312235"; description "uncharacterized LOC127312235"; gene "LOC127312235"; gene_biotype "lncRNA";	1236
								Triticum_dicoccoides	NC_041390.1:503533241-503538428:+	gene_id "LOC119317505"; db_xref "GeneID:119317505"; gene "LOC119317505"; gene_biotype "lncRNA";	4627
								Triticum_aestivum	NC_057814.1:564238048-564240498:-	gene_id "LOC123166193"; db_xref "GeneID:123166193"; gene "LOC123166193"; gene_biotype "lncRNA";	2450
								Triticum_aestivum	NC_057809.1:493318102-493323320:+	gene_id "LOC123128066"; db_xref "GeneID:123128066"; gene "LOC123128066"; gene_biotype "lncRNA";	1119
								Triticum_aestivum	NC_057798.1:620739535-620749098:-	gene_id "LOC123041786"; db_xref "GeneID:123041786"; gene "LOC123041786"; gene_biotype "lncRNA";	2466
ENSG00000261645	http://www.ensembl.org/Homo_sapiens/Gene/Summary?db=core;g=ENSG00000261645	11:90251204-90915052:+	DISC1 fusion partner 1 [Source:HGNC Symbol;Acc:HGNC:33625]	DISC1FP1	7	http://gepia.cancer-pku.cn/detail.php?gene=ENSG00000261645	https://ccsm.uth.edu/lncRNAfunc/gene_search_result.cgi?page=page&type=quick_search&quick_search=ENSG00000261645	Rosa_chinensis	NC_037093.1:4053013-4056908:+	gene_id "LOC112169091"; db_xref "GeneID:112169091"; gene "LOC112169091"; gene_biotype "lncRNA";	3895
ENSG00000261633	http://www.ensembl.org/Homo_sapiens/Gene/Summary?db=core;g=ENSG00000261633	16:57622034-57631647:-	novel transcript, antisense to GPR56		1	http://gepia.cancer-pku.cn/detail.php?gene=ENSG00000261633		Amborella_trichopoda	NW_006497648.1:2766093-2820944:-	gene_id "LOC110006830"; db_xref "GeneID:110006830"; gene "LOC110006830"; gene_biotype "lncRNA";	8343
								Amborella_trichopoda	NW_006497648.1:3092343-3113205:-	gene_id "LOC110006813"; db_xref "GeneID:110006813"; gene "LOC110006813"; gene_biotype "lncRNA";	6604
ENSG00000258752	http://www.ensembl.org/Homo_sapiens/Gene/Summary?db=core;g=ENSG00000258752	14:89349377-89366081:+	novel transcript, antisense to FOXN3		3	http://gepia.cancer-pku.cn/detail.php?gene=ENSG00000258752	https://ccsm.uth.edu/lncRNAfunc/gene_search_result.cgi?page=page&type=quick_search&quick_search=ENSG00000258752	Actinidia_eriantha	NC_080146.1:20650461-20659546:-	gene_id "LOC130793431"; db_xref "GeneID:130793431"; description "uncharacterized LOC130793431"; gene "LOC130793431"; gene_biotype "lncRNA";	1145
ENSG00000258017	http://www.ensembl.org/Homo_sapiens/Gene/Summary?db=core;g=ENSG00000258017	12:49127782-49188484:+	TUBA1B antisense RNA 1 [Source:HGNC Symbol;Acc:HGNC:56356]	TUBA1B-AS1	10	http://gepia.cancer-pku.cn/detail.php?gene=ENSG00000258017	https://ccsm.uth.edu/lncRNAfunc/gene_search_result.cgi?page=page&type=quick_search&quick_search=ENSG00000258017	Chenopodium_quinoa	NW_018742204.1:20356754-20358218:-	gene_id "LOC110722360"; db_xref "GeneID:110722360"; gene "LOC110722360"; gene_biotype "lncRNA";	1464
ENSG00000255229	http://www.ensembl.org/Homo_sapiens/Gene/Summary?db=core;g=ENSG00000255229	11:129279-186136:+	novel transcript, antisense to BET1L		1	http://gepia.cancer-pku.cn/detail.php?gene=ENSG00000255229		Dioscorea_cayenensis_subsp._rotundata	NC_052485.1:958500-959996:+	gene_id "LOC120277186"; db_xref "GeneID:120277186"; gene "LOC120277186"; gene_biotype "lncRNA";	1496
								Dioscorea_cayenensis_subsp._rotundata	NC_052494.1:989083-993417:-	gene_id "LOC120252871"; db_xref "GeneID:120252871"; gene "LOC120252871"; gene_biotype "lncRNA";	3616
								Diospyros_lotus	NC_068349.1:38821256-38824153:+	gene_id "LOC127787129"; db_xref "GeneID:127787129"; description "uncharacterized LOC127787129"; gene "LOC127787129"; gene_biotype "lncRNA";	2897
ENSG00000236303	http://www.ensembl.org/Homo_sapiens/Gene/Summary?db=core;g=ENSG00000236303	10:130213488-130483193:+	long intergenic non-protein coding RNA 2646 [Source:HGNC Symbol;Acc:HGNC:54130]	LINC02646	4	http://gepia.cancer-pku.cn/detail.php?gene=ENSG00000236303		Brassica_napus	NC_063452.1:29330864-29333289:-	gene_id "LOC106365067"; db_xref "GeneID:106365067"; gene "LOC106365067"; gene_biotype "lncRNA";	1888
								Brassica_napus	NC_063452.1:29336594-29338907:-	gene_id "LOC125592914"; db_xref "GeneID:125592914"; gene "LOC125592914"; gene_biotype "lncRNA";	2313
ENSG00000236230	http://www.ensembl.org/Homo_sapiens/Gene/Summary?db=core;g=ENSG00000236230	1:222088806-222389103:-	novel transcript		2	http://gepia.cancer-pku.cn/detail.php?gene=ENSG00000236230	https://ccsm.uth.edu/lncRNAfunc/gene_search_result.cgi?page=page&type=quick_search&quick_search=ENSG00000236230	Helianthus_annuus	NC_035434.2:11786983-11790583:-	gene_id "LOC118483696"; db_xref "GeneID:118483696"; gene "LOC118483696"; gene_biotype "lncRNA";	2618
ENSG00000230876	http://www.ensembl.org/Homo_sapiens/Gene/Summary?db=core;g=ENSG00000230876	2:32825359-32926693:+	long intergenic non-protein coding RNA 486 [Source:HGNC Symbol;Acc:HGNC:42946]	LINC00486	8	http://gepia.cancer-pku.cn/detail.php?gene=ENSG00000230876	https://ccsm.uth.edu/lncRNAfunc/gene_search_result.cgi?page=page&type=quick_search&quick_search=ENSG00000230876	Dendrobium_catenatum	NW_021318517.1:494651-510260:+	gene_id "LOC114579689"; db_xref "GeneID:114579689"; gene "LOC114579689"; gene_biotype "lncRNA";	10000
								Jatropha_curcas	NW_023590956.1:3212424-3215184:-	gene_id "LOC119370131"; db_xref "GeneID:119370131"; gene "LOC119370131"; gene_biotype "lncRNA";	2177
ENSG00000223646	http://www.ensembl.org/Homo_sapiens/Gene/Summary?db=core;g=ENSG00000223646	7:112616440-112896625:+	long intergenic non-protein coding RNA 3076 [Source:HGNC Symbol;Acc:HGNC:56656]	LINC03076	39	http://gepia.cancer-pku.cn/detail.php?gene=ENSG00000223646	https://ccsm.uth.edu/lncRNAfunc/gene_search_result.cgi?page=page&type=quick_search&quick_search=ENSG00000223646	Vicia_villosa	NC_081184.1:156823438-156827407:-	gene_id "LOC131603387"; db_xref "GeneID:131603387"; description "uncharacterized LOC131603387"; gene "LOC131603387"; gene_biotype "lncRNA";	3969
ENSG00000223561	http://www.ensembl.org/Homo_sapiens/Gene/Summary?db=core;g=ENSG00000223561	7:25593304-25751032:-	long intergenic non-protein coding RNA 3007 [Source:HGNC Symbol;Acc:HGNC:56132]	LINC03007	26	http://gepia.cancer-pku.cn/detail.php?gene=ENSG00000223561	https://ccsm.uth.edu/lncRNAfunc/gene_search_result.cgi?page=page&type=quick_search&quick_search=ENSG00000223561	Potentilla_anserina	NC_065873.1:60241-61651:-	gene_id "LOC126785315"; db_xref "GeneID:126785315"; description "uncharacterized LOC126785315"; gene "LOC126785315"; gene_biotype "lncRNA";	1410
ENSG00000197099	http://www.ensembl.org/Homo_sapiens/Gene/Summary?db=core;g=ENSG00000197099	3:186579476-86772986:-	HRG and FETUB antisense RNA 1 [Source:HGNC Symbol;Acc:HGNC:55915]	HRG-AS1	55	http://gepia.cancer-pku.cn/detail.php?gene=ENSG00000197099	https://ccsm.uth.edu/lncRNAfunc/gene_search_result.cgi?page=page&type=quick_search&quick_search=ENSG00000197099	Lactuca_sativa	NC_056623.2:115197289-115203252:-	gene_id "LOC122196343"; db_xref "GeneID:122196343"; description "uncharacterized LOC122196343"; gene "LOC122196343"; gene_biotype "lncRNA";	1912
ENSG00000280136	http://www.ensembl.org/Homo_sapiens/Gene/Summary?db=core;g=ENSG00000280136	17:88641-118578:-	novel transcript		1	http://gepia.cancer-pku.cn/detail.php?gene=ENSG00000280136		Chenopodium_quinoa	NW_018743919.1:4862263-4864762:+	gene_id "LOC110687519"; db_xref "GeneID:110687519"; gene "LOC110687519"; gene_biotype "lncRNA";	2499
								Quercus_lobata	NC_044907.1:770114-780430:-	gene_id "LOC115983971"; db_xref "GeneID:115983971"; gene "LOC115983971"; gene_biotype "lncRNA";	6229
ENSG00000290937	http://www.ensembl.org/Homo_sapiens/Gene/Summary?db=core;g=ENSG00000290937	3:198153287-198222513:+	novel transcript		2			Glycine_soja	NC_041021.1:35083656:35087787:-	gene_id "LOC114403025"; db_xref "GeneID:114403025"; gene "LOC114403025"; gene_biotype "lncRNA";	3786
								Vigna_angularis	NC_068978.1:5075-6625:+	gene_id "LOC108320434"; db_xref "GeneID:108320434"; description "uncharacterized LOC108320434"; gene "LOC108320434"; gene_biotype "lncRNA";	1550
ENSG00000290919	http://www.ensembl.org/Homo_sapiens/Gene/Summary?db=core;g=ENSG00000290919	17:22090743-22205156:+	ubiquitin B pseudogene 4 [Source:NCBI gene (formerly Entrezgene);Acc:23666]	UBBP4	4			Sorghum_bicolor	NC_012879.2:57531711-57535327:-	gene_id "LOC110430699"; db_xref "GeneID:110430699"; gene "LOC110430699"; gene_biotype "lncRNA";	3616
ENSG00000290785	http://www.ensembl.org/Homo_sapiens/Gene/Summary?db=core;g=ENSG00000290785	11:76712396-76719608:-	novel transcript		1			Hibiscus_syriacus	NW_024061932.1:6046468-6048281:-	gene_id "LOC120146296"; db_xref "GeneID:120146296"; gene "LOC120146296"; gene_biotype "lncRNA";	1680
